# A high-throughput screening approach to discover potential colorectal cancer chemotherapeutics: Repurposing drugs to disrupt 14-3-3 protein-BAD interactions

**DOI:** 10.1101/2023.12.14.571727

**Authors:** Siyi He, Luis Delgadillo Silva, Guy A. Rutter, Gareth E. Lim

## Abstract

Inducing apoptosis in different types of cancer cells is an effective therapeutic strategy. However, the success of existing chemotherapeutics can be compromised by tumor cell resistance and systemic off-target effects. Therefore, the discovery of pro-apoptotic compounds with minimal systemic side-effects is crucial. 14-3-3 proteins are molecular scaffolds that serve as important regulators of cell survival. Our previous study demonstrated that 14-3-3ζ can sequester BAD, a pro-apoptotic member of the BCL-2 protein family, in the cytoplasm and prevent its translocation to mitochondria to inhibit the induction of apoptosis. Despite being a critical mechanism of cell survival, it is unclear whether disrupting 14-3-3 protein:BAD interactions could be harnessed as a chemotherapeutic approach. Herein, we established a BRET-based high-throughput drug screening approach (Z’-score= 0.52) capable of identifying molecules that can disrupt 14-3-3ζBAD interactions. An FDA-approved drug library containing 1971 compounds was used for screening, and the capacity of identified hits to induce cell death was examined in NIH3T3-fibroblasts and colorectal cancer cell lines, HT-29 and Caco-2. Our *in vitro* results suggest that terfenadine, penfluridol, and lomitapide could be potentially repurposed for treating colorectal cancer. Moreover, our screening method demonstrates the feasibility of identifying pro-apoptotic agents that can be applied towards conditions where aberrant cell growth or function are key determinants of disease pathogenesis.
