## Supplementary Table 1 for "A high-throughput screening approach to discover potential colorectal cancer chemotherapeutics: Repurposing drugs to disrupt 14-3-3 protein-BAD interactions"

### Sheet: 24H Full list
CatalogNumber	CAS Number	Plate Location	Rack Number	Solvent	Item Name	BRET reduction on NIH-3T3	Percentage of cell death % 24h ( highlight >50%)
							NIH3t3	HT-29	CACO-2
A1684	170729-80-3	C08	L1021-01	DMSO	Aprepitant	26.6285	1.14909	1.47237	3.52821
A1882	288383-20-0	E03	L1021-01	DMSO	Cediranib (AZD217)	39.8687	76.8844	11.9397	36.5994
A2251	475108-18-0	G03	L1021-01	DMSO	Tivozanib (AV-951)	26.4713	10.7888	1.6529	5.39139
A2415	55079-83-9	G10	L1021-01	DMSO	Acitretin	31.8517	0.790506	0.862337	3.76912
A2547	960203-27-4	A04	L1021-02	DMSO	Vortioxetine (Lu AA21004) HBr	35.429	78.4711	7.35085	33.0298
A2813	70288-86-7	B07	L1021-02	DMSO	Ivermectin	41.4556	38.0218	6.03569	4.45336
A2960	79794-75-5	C06	L1021-02	DMSO	Loratadine	25.5476	9.83459	0.924886	3.76019
A3195	630420-16-5	E11	L1021-02	DMSO	Asunaprevir (BMS-650032)	41.4351	3.0433	1.1527	2.71962
A3221	218600-53-4	F02	L1021-02	DMSO	Bardoxolone methyl	39.4225	87.0027	43.1592	8.57601
A3271	112965-21-6	F07	L1021-02	DMSO	Calcipotriol	31.6805	0.552363	0.559261	2.5482
A3313	226256-56-0	G01	L1021-02	DMSO	Cinacalcet	47.6839	75.5103	29.9789	40.5775
A3371	117704-25-3	H02	L1021-02	DMSO	Doramectin	36.2699	51.7189	11.0069	11.378
A3374	141626-36-0	H03	L1021-02	DMSO	Dronedarone	50.3994	88.307	52.4326	69.9639
A3618	1350514-68-9	C02	L1021-03	DMSO	MK-5172	33.9098	0.420896	0.694065	2.11512
A3763	1229705-06-9	D11	L1021-03	DMSO	RG7388	41.5914	35.1046	9.54319	4.88245
A3787	162520-00-5	E06	L1021-03	DMSO	Salirasib	45.5384	3.71348	0.693127	1.51747
A3820	923604-59-5	E10	L1021-03	DMSO	Simeprevir	42.6111	19.2595	38.774	3.94794
A3893	97322-87-7	F11	L1021-03	DMSO	Troglitazone	30.9239	0.791105	0.272132	1.78209
A3953	138982-67-9	G07	L1021-03	DMSO	Ziprasidone hydrochloride monohydrate	25.4724	1.15086	1.2928	5.70224
A4032	1026785-59-0	H09	L1021-03	DMSO	VX-222 (VCH-222, Lomibuvir)	41.6438	5.50368	3.68163	4.95057
A4147	1229236-86-5	D01	L1021-04	DMSO	LY2784544	36.4795	62.8347	6.62043	12.6848
A4227	192185-72-1	E06	L1021-04	DMSO	Tipifarnib (Zarnestra)	43.8807	65.8661	3.09174	9.17845
A4379	193275-84-2	B04	L1021-05	DMSO	Lonafarnib	40.6088	36.3074	1.12266	2.53365
A5047	873054-44-5	C08	L1021-05	DMSO	Ivacaftor (VX-770)	38.9762	7.86677	9.35378	14.0443
A5316	135062-02-1	E03	L1021-05	DMSO	Repaglinide	28.4288	0.235619	0.353506	2.18647
A5343	336113-53-2	E08	L1021-05	DMSO	Ispinesib (SB-715992)	44.0919	87.5002	50.8297	86.1725
A5467	943319-70-8	F07	L1021-05	DMSO	Ponatinib (AP24534)	44.6783	73.5416	56.6556	28.4678
A8235	550-24-3	C01	L1021-06	DMSO	Embelin	37.0441	69.5246	19.0228	2.35167
A8319	1110813-31-4	D02	L1021-06	DMSO	Dacomitinib (PF299804, PF299)	26.7106	86.7951	22.7345	67.0498
A8328	1032900-25-6	D07	L1021-06	DMSO	LDK378	46.4931	80.914	92.1007	77.7926
A8380	153559-49-0	F10	L1021-06	DMSO	Bexarotene	29.5089	3.80638	0.534539	1.4321
A8384	132810-10-7	G01	L1021-06	DMSO	Blonanserin	25.1485	1.4547	2.56998	8.06817
A8401	23593-75-1	H01	L1021-06	EtOH	Clotrimazole	30.0865	0.937002	0.234433	1.03986
A8432	73151-29-8	B09	L1021-07	DMSO	Fenticonazole Nitrate	31.7171	0.77279	0.786055	2.35279
A8463	434-13-9	D09	L1021-07	DMSO	Lithocholic Acid	40.131	2.67892	0.613669	2.02431
A8475	53-19-0	E08	L1021-07	DMSO	Mitotane (Lsodren)	25.5995	25.2997	0.553272	3.16846
A8494	126-27-2	F09	L1021-07	DMSO	Oxethazaine	28.9201	28.179	3.20854	6.48638
A8534	50679-08-8	A04	L1021-08	DMSO	Terfenadine	45.6437	85.1944	81.8829	81.0829
A8537	130-61-0	A06	L1021-08	DMSO	Thioridazine HCl	27.3658	83.2718	1.72079	9.48533
A8548	162359-56-0	B02	L1021-08	DMSO	Fingolimod (FTY720)	34.9469	89.7992	13.4724	11.6155
B1119	154598-52-4	E05	L1021-08	DMSO	Efavirenz	30.3046	41.4092	18.5482	33.798
B1224	166663-25-8	F11	L1021-08	DMSO	Anidulafungin	27.0241	33.5924	4.72933	1.70524
B1341	152520-56-4	A11	L1021-09	DMSO	Nebivolol	34.7125	64.6428	9.79601	31.8678
B1394	54965-24-1	E08	L1021-09	DMSO	Tamoxifen Citrate	51.7705	76.5	5.86402	26.5253
B1412	30484-77-6	F07	L1021-09	DMSO	Flunarizine 2HCl	36.4286	0.377005	0.790837	3.89114
B1414	123524-52-7	F09	L1021-09	DMSO	Azelnidipine	40.1792	75.6444	66.4101	9.56278
B1416	72509-76-3	F11	L1021-09	DMSO	Felodipine	27.5897	6.68808	3.81457	8.5009
B1417	103890-78-4	G01	L1021-09	DMSO	Lacidipine	27.1069	0.275081	1.93571	4.66015
B1423	364782-34-3	G06	L1021-09	DMSO	Cinacalcet HCl	50.3473	81.0537	35.6614	64.4357
B1448	156897-06-2	H04	L1021-09	DMSO	Licofelone	33.0439	0.823027	2.6674	3.3392
B1504	50-41-9	C10	L1021-10	DMSO	Clomiphene citrate	38.2189	10.1306	1.45636	6.60221
B1509	84-16-2	D04	L1021-10	DMSO	Hexestrol	36.746	5.46873	1.36776	12.838
B1674	121-54-0	D10	L1021-11	DMSO	Benzethonium Chloride	44.1449	51.9414	43.4508	41.1617
B1693	57-09-0	F04	L1021-11	DMSO	Cetrimonium Bromide (CTAB)	35.3912	73.5034	11.4915	19.5542
B1694	123-03-5	F05	L1021-11	DMSO	Cetylpyridinium Chloride	48.3326	81.9024	27.2446	22.2457
B1733	538-71-6	A04	L1021-12	DMSO	Domiphen Bromide	49.0347	81.2037	15.0309	24.2566
B1755	873857-62-6	C01	L1021-12	DMSO	Fidaxomicin	32.4857	1.81868	2.30692	2.33465
B1792	151767-02-1	E09	L1021-12	DMSO	Montelukast Sodium	30.8536	14.8188	0.524142	2.08824
B1810	26864-56-2	G01	L1021-12	DMSO	Penfluridol	53.7556	85.6971	77.4823	83.4484
B1831	99592-39-9	H06	L1021-12	DMSO	Sertaconazole nitrate	46.8065	4.1516	2.45527	4.11361
B1897	60628-96-8	E01	L1021-13	DMSO	Bifonazole	32.0802	0.428226	1.44697	3.90505
B1902	64872-77-1	E06	L1021-13	DMSO	Butoconazole nitrate	45.0775	1.22545	1.75336	4.22185
B1908	474-25-9	F01	L1021-13	DMSO	Chenodeoxycholic Acid	31.306	0.371812	1.20693	3.25382
B1920	548-62-9	F10	L1021-13	DMSO	Crystal Violet	75.557	94.3245	94.8819	94.9224
B1935	141625-93-6	H02	L1021-13	DMSO	Dronedarone HCl	49.6356	85.6589	82.9811	77.641
B1937	24169-02-6	H04	L1021-13	DMSO	Econazole nitrate	48.3132	14.22	8.56675	15.9657
B1956	24168-96-5	A09	L1021-14	DMSO	Isoconazole nitrate	45.1072	8.57487	1.87679	5.94259
B1977	22916-47-8	C05	L1021-14	DMSO	Miconazole	48.7249	6.06981	2.78244	4.35198
B1978	22832-87-7	C06	L1021-14	DMSO	Miconazole Nitrate	52.8386	12.1676	5.26029	5.93159
B2036	61318-91-0	G11	L1021-14	DMSO	Sulconazole Nitrate	48.6324	10.823	7.97632	15.2455
B2017	58-56-0	A01	L1021-15	DMSO	Tioconazole	27.3023	7.77862	2.21707	4.93359
B2028	54-21-7	A10	L1021-15	DMSO	Vitamin B12	36.7374	0.297605	0.461545	1.54758
B2036	61318-91-0	B04	L1021-15	DMSO	Zafirlukast	30.438	0.401637	0.342807	1.56908
B2054	69004-03-1	C07	L1021-15	DMSO	Diethylstilbestrol	28.2866	11.1798	0.868948	2.55781
B2083	179463-17-3	E08	L1021-15	DMSO	Mitoxantrone HCl	25.4768	0.0179791	0	0
B2112	101152-94-7	G10	L1021-15	DMSO	Calcitriol	49.938	1.55568	0.461143	2.51881
B2114	70476-82-3	H01	L1021-15	DMSO	Tacrolimus (FK506)	26.0035	0.808318	0.958487	3.14629
B2166	274693-27-5	A05	L1021-16	DMSO	Ticagrelor	25.5728	13.7441	1.20143	3.00519
B2201	13463-41-7	B03	L1021-16	DMSO	Zinc Pyrithione	34.8207	84.465	26.2501	26.5533
B2203	145040-37-5	B04	L1021-16	DMSO	Candesartan Cilexetil	44.9125	12.2404	1.15998	2.50739
B2234	17321-77-6	D02	L1021-16	DMSO	Clomipramine HCl	27.0263	7.71803	0.66193	3.31111
B3225	1230487-00-9	H03	L1021-16	DMSO	BAF312 (Siponimod)	28.6902	0.73817	0.682539	2.6196
B3411	130209-82-4	B02	L1021-17	DMSO	Latanoprost	29.4696	1.31109	0.701549	2.63766
B3611	113507-06-5	E11	L1021-17	DMSO	Moxidectin	43.9871	80.6983	8.60842	5.72901
B4811	1047644-62-1	H08	L1021-17	DMSO	Afuresertib	27.7722	57.7245	3.99206	23.3726
B4885	182431-12-5	A06	L1021-18	DMSO	Lomitapide	40.8386	90.2396	29.4872	66.0871
B4888	459789-99-2	A07	L1021-18	DMSO	Obeticholic Acid	36.4058	1.15536	0.566089	2.07995
B4962	553-08-2	A11	L1021-18	DMSO	Thonzonium Bromide	38.2737	86.2344	94.9111	92.5215
B4976	54024-22-5	B08	L1021-18	DMSO	Desogestrel	40.5632	16.1243	1.59032	4.53813
B5859	1108743-60-7	C07	L1021-18	DMSO	Entrectinib	56.7987	81.4726	58.0676	24.8683
B5965	10540-29-1	D07	L1021-18	DMSO	Tamoxifen	54.2923	81.9489	3.36469	11.2928
B5986	471-53-4	D10	L1021-18	DMSO	Enoxolone	42.9445	4.14657	0.69706	1.88494
B6038	1306760-87-1	F02	L1021-18	DMSO	Ozanimod (RPC1063)	29.3636	89.9326	1.28904	10.8525
B6156	298-57-7	G07	L1021-18	DMSO	Cinnarizine	27.2435	0.411639	0.380885	3.2976
C3418	64211-46-7	A05	L1021-20	DMSO	Oxiconazole (nitrate)	48.5462	5.3556	3.54299	8.85077
C3837	2062-78-4	B06	L1021-20	DMSO	Pimozide	38.4171	65.9492	11.0016	15.6996
C4035	3380-34-5	C02	L1021-20	DMSO	Triclosan	35.6098	58.2294	20.2876	23.0449
N1359	528-43-8	G11	L1021-21	DMSO	Magnolol	33.2336	15.7288	15.8063	16.7853
N1672	35354-74-6	B07	L1021-22	DMSO	Honokiol	34.2053	27.4278	8.60744	22.4688
N1729	20977-05-3	D04	L1021-22	DMSO	Sodium Aescinate	53.9832	50.0783	0.845723	1.22342
N1885	20736-09-8	G10	L1021-22	EtOH	Saikosaponin A	53.7827	80.74	93.802	4.07788

### Sheet: 48H Full list
CatalogNumber	CAS Number	Plate Location	Rack Number	Solvent	Item Name	BRET reduction on NIH-3T3	Percentage of cell death % 48h ( highlight >50%)
							NIH3T3	HT-29	Caco-2
A1684	170729-80-3	C08	L1021-01	DMSO	Aprepitant	26.6285	2.57736	3.7597	3.25495
A1882	288383-20-0	E03	L1021-01	DMSO	Cediranib (AZD217)	39.8687	55.3041	83.4694	85.3591
A2251	475108-18-0	G03	L1021-01	DMSO	Tivozanib (AV-951)	26.4713	31.2285	23.0027	6.00125
A2415	55079-83-9	G10	L1021-01	DMSO	Acitretin	31.8517	1.81626	1.8239	3.26688
A2547	960203-27-4	A04	L1021-02	DMSO	Vortioxetine (Lu AA21004) HBr	35.429	71.7539	52.1377	76.1709
A2813	70288-86-7	B07	L1021-02	DMSO	Ivermectin	41.4556	70.901	78.9396	5.17315
A2960	79794-75-5	C06	L1021-02	DMSO	Loratadine	25.5476	16.5359	3.2974	3.35587
A3195	630420-16-5	E11	L1021-02	DMSO	Asunaprevir (BMS-650032)	41.4351	2.12011	3.86439	2.44021
A3221	218600-53-4	F02	L1021-02	DMSO	Bardoxolone methyl	39.4225	72.1638	67.5309	19.1987
A3271	112965-21-6	F07	L1021-02	DMSO	Calcipotriol	31.6805	2.02794	0.922287	2.22589
A3313	226256-56-0	G01	L1021-02	DMSO	Cinacalcet	47.6839	90.5083	70.334	49.3803
A3371	117704-25-3	H02	L1021-02	DMSO	Doramectin	36.2699	58.749	51.5756	32.2582
A3374	141626-36-0	H03	L1021-02	DMSO	Dronedarone	50.3994	83.8385	79.0366	86.906
A3618	1350514-68-9	C02	L1021-03	DMSO	MK-5172	33.9098	0.325372	2.5483	2.00486
A3763	1229705-06-9	D11	L1021-03	DMSO	RG7388	41.5914	20.6788	50.0176	4.65523
A3787	162520-00-5	E06	L1021-03	DMSO	Salirasib	45.5384	1.2519	1.27679	1.63353
A3820	923604-59-5	E10	L1021-03	DMSO	Simeprevir	42.6111	93.5636	70.8887	5.54167
A3893	97322-87-7	F11	L1021-03	DMSO	Troglitazone	30.9239	0.318718	0.924826	4.76182
A3953	138982-67-9	G07	L1021-03	DMSO	Ziprasidone hydrochloride monohydrate	25.4724	0.276352	1.87201	4.70765
A4032	1026785-59-0	H09	L1021-03	DMSO	VX-222 (VCH-222, Lomibuvir)	41.6438	38.6762	78.5008	36.3165
A4147	1229236-86-5	D01	L1021-04	DMSO	LY2784544	36.4795	50.4683	55.5506	17.5299
A4227	192185-72-1	E06	L1021-04	DMSO	Tipifarnib (Zarnestra)	43.8807	52.702	12.9347	8.42223
A4379	193275-84-2	B04	L1021-05	DMSO	Lonafarnib	40.6088	40.7575	1.69602	2.43637
A5047	873054-44-5	C08	L1021-05	DMSO	Ivacaftor (VX-770)	38.9762	12.0089	60.7431	14.6425
A5316	135062-02-1	E03	L1021-05	DMSO	Repaglinide	28.4288	0.184994	1.01285	1.77271
A5343	336113-53-2	E08	L1021-05	DMSO	Ispinesib (SB-715992)	44.0919	78.7121	86.7226	89.1796
A5467	943319-70-8	F07	L1021-05	DMSO	Ponatinib (AP24534)	44.6783	54.2208	83.224	42.5244
A8235	550-24-3	C01	L1021-06	DMSO	Embelin	37.0441	37.4899	51.8255	1.68954
A8319	1110813-31-4	D02	L1021-06	DMSO	Dacomitinib (PF299804, PF299)	26.7106	75.5856	84.0748	63.1433
A8328	1032900-25-6	D07	L1021-06	DMSO	LDK378	46.4931	75.6563	89.7646	45.2255
A8380	153559-49-0	F10	L1021-06	DMSO	Bexarotene	29.5089	2.3561	4.19099	1.41763
A8384	132810-10-7	G01	L1021-06	DMSO	Blonanserin	25.1485	1.27346	15.4957	8.24453
A8401	23593-75-1	H01	L1021-06	EtOH	Clotrimazole	30.0865	1.65714	0.786884	1.24904
A8432	73151-29-8	B09	L1021-07	DMSO	Fenticonazole Nitrate	31.7171	1.53825	1.58271	2.5046
A8463	434-13-9	D09	L1021-07	DMSO	Lithocholic Acid	40.131	0.314903	2.0636	1.75599
A8475	53-19-0	E08	L1021-07	DMSO	Mitotane (Lsodren)	25.5995	5.57519	1.61822	2.66214
A8494	126-27-2	F09	L1021-07	DMSO	Oxethazaine	28.9201	9.9556	53.0937	13.8914
A8534	50679-08-8	A04	L1021-08	DMSO	Terfenadine	45.6437	73.0215	89.5512	79.6804
A8537	130-61-0	A06	L1021-08	DMSO	Thioridazine HCl	27.3658	84.4863	16.6919	23.6395
A8548	162359-56-0	B02	L1021-08	DMSO	Fingolimod (FTY720)	34.9469	86.4299	69.084	67.8666
B1119	154598-52-4	E05	L1021-08	DMSO	Efavirenz	30.3046	7.6471	22.0133	20.4865
B1224	166663-25-8	F11	L1021-08	DMSO	Anidulafungin	27.0241	12.0742	7.04733	1.42415
B1341	152520-56-4	A11	L1021-09	DMSO	Nebivolol	34.7125	64.5697	67.2541	44.9692
B1394	54965-24-1	E08	L1021-09	DMSO	Tamoxifen Citrate	51.7705	76.3192	63.2774	36.5195
B1412	30484-77-6	F07	L1021-09	DMSO	Flunarizine 2HCl	36.4286	0.571458	1.33972	3.72599
B1414	123524-52-7	F09	L1021-09	DMSO	Azelnidipine	40.1792	71.6636	91.5819	13.6799
B1416	72509-76-3	F11	L1021-09	DMSO	Felodipine	27.5897	43.2531	6.70814	9.52399
B1417	103890-78-4	G01	L1021-09	DMSO	Lacidipine	27.1069	0.222719	2.60392	4.938
B1423	364782-34-3	G06	L1021-09	DMSO	Cinacalcet HCl	50.3473	69.2945	79.6038	76.6269
B1448	156897-06-2	H04	L1021-09	DMSO	Licofelone	33.0439	0.458344	3.97686	3.46629
B1504	50-41-9	C10	L1021-10	DMSO	Clomiphene citrate	38.2189	58.221	52.0322	34.7473
B1509	84-16-2	D04	L1021-10	DMSO	Hexestrol	36.746	3.54875	3.31251	6.89161
B1674	121-54-0	D10	L1021-11	DMSO	Benzethonium Chloride	44.1449	51.9198	90.4243	78.7581
B1693	57-09-0	F04	L1021-11	DMSO	Cetrimonium Bromide (CTAB)	35.3912	66.4515	55.3683	50.4821
B1694	123-03-5	F05	L1021-11	DMSO	Cetylpyridinium Chloride	48.3326	74.7179	76.881	63.7687
B1733	538-71-6	A04	L1021-12	DMSO	Domiphen Bromide	49.0347	69.1517	57.1259	80.35
B1755	873857-62-6	C01	L1021-12	DMSO	Fidaxomicin	32.4857	1.5823	52.778	2.46742
B1792	151767-02-1	E09	L1021-12	DMSO	Montelukast Sodium	30.8536	2.7667	1.19115	1.73215
B1810	26864-56-2	G01	L1021-12	DMSO	Penfluridol	53.7556	79.942	92.2019	90.0332
B1831	99592-39-9	H06	L1021-12	DMSO	Sertaconazole nitrate	46.8065	10.0161	4.64017	5.0536
B1897	60628-96-8	E01	L1021-13	DMSO	Bifonazole	32.0802	0.532466	2.61503	3.70097
B1902	64872-77-1	E06	L1021-13	DMSO	Butoconazole nitrate	45.0775	1.36009	3.36431	4.60454
B1908	474-25-9	F01	L1021-13	DMSO	Chenodeoxycholic Acid	31.306	0.228368	2.26999	3.2763
B1920	548-62-9	F10	L1021-13	DMSO	Crystal Violet	75.557	91.1305	95.4296	95.4105
B1935	141625-93-6	H02	L1021-13	DMSO	Dronedarone HCl	49.6356	84.99	91.5188	87.4152
B1937	24169-02-6	H04	L1021-13	DMSO	Econazole nitrate	48.3132	7.99582	12.9968	13.9413
B1956	24168-96-5	A09	L1021-14	DMSO	Isoconazole nitrate	45.1072	4.21835	3.88034	5.40661
B1977	22916-47-8	C05	L1021-14	DMSO	Miconazole	48.7249	3.43692	5.74579	4.99215
B1978	22832-87-7	C06	L1021-14	DMSO	Miconazole Nitrate	52.8386	6.03257	9.59144	6.08346
B2036	61318-91-0	G11	L1021-14	DMSO	Sulconazole Nitrate	48.6324	9.7879	12.1711	14.4706
B2017	58-56-0	A01	L1021-15	DMSO	Tioconazole	27.3023	3.79525	5.98018	4.63222
B2028	54-21-7	A10	L1021-15	DMSO	Vitamin B12	36.7374	0.117878	1.05873	2.33585
B2036	61318-91-0	B04	L1021-15	DMSO	Zafirlukast	30.438	0.248503	0.917451	1.45379
B2054	69004-03-1	C07	L1021-15	DMSO	Diethylstilbestrol	28.2866	3.65347	2.76285	2.19398
B2083	179463-17-3	E08	L1021-15	DMSO	Mitoxantrone HCl	25.4768	0	0.00370206	0.0467383
B2112	101152-94-7	G10	L1021-15	DMSO	Calcitriol	49.938	1.32143	0.981512	2.20615
B2114	70476-82-3	H01	L1021-15	DMSO	Tacrolimus (FK506)	26.0035	0.523007	2.46065	2.50621
B2166	274693-27-5	A05	L1021-16	DMSO	Ticagrelor	25.5728	5.06883	3.67026	3.04864
B2201	13463-41-7	B03	L1021-16	DMSO	Zinc Pyrithione	34.8207	74.7939	51.5787	53.8845
B2203	145040-37-5	B04	L1021-16	DMSO	Candesartan Cilexetil	44.9125	2.47835	1.9082	1.92699
B2234	17321-77-6	D02	L1021-16	DMSO	Clomipramine HCl	27.0263	8.7601	2.29998	11.7386
B3225	1230487-00-9	H03	L1021-16	DMSO	BAF312 (Siponimod)	28.6902	0.791145	1.58234	2.56743
B3411	130209-82-4	B02	L1021-17	DMSO	Latanoprost	29.4696	0.651065	1.45173	2.11692
B3611	113507-06-5	E11	L1021-17	DMSO	Moxidectin	43.9871	68.7026	78.3572	8.42327
B4811	1047644-62-1	H08	L1021-17	DMSO	Afuresertib	27.7722	38.6266	37.4808	43.2801
B4885	182431-12-5	A06	L1021-18	DMSO	Lomitapide	40.8386	77.6841	72.8521	81.7295
B4888	459789-99-2	A07	L1021-18	DMSO	Obeticholic Acid	36.4058	0.272987	1.40943	1.81148
B4962	553-08-2	A11	L1021-18	DMSO	Thonzonium Bromide	38.2737	80.9399	94.6778	88.7236
B4976	54024-22-5	B08	L1021-18	DMSO	Desogestrel	40.5632	8.01216	2.12065	4.14765
B5859	1108743-60-7	C07	L1021-18	DMSO	Entrectinib	56.7987	85.5203	80.36	42.6735
B5965	10540-29-1	D07	L1021-18	DMSO	Tamoxifen	54.2923	78.8324	61.8661	25.193
B5986	471-53-4	D10	L1021-18	DMSO	Enoxolone	42.9445	0.652204	1.60725	1.79432
B6038	1306760-87-1	F02	L1021-18	DMSO	Ozanimod (RPC1063)	29.3636	87.9452	3.91674	17.0415
B6156	298-57-7	G07	L1021-18	DMSO	Cinnarizine	27.2435	0.339774	1.25688	3.23353
C3418	64211-46-7	A05	L1021-20	DMSO	Oxiconazole (nitrate)	48.5462	4.86398	5.93538	7.05564
C3837	2062-78-4	B06	L1021-20	DMSO	Pimozide	38.4171	78.5926	64.5965	59.8972
C4035	3380-34-5	C02	L1021-20	DMSO	Triclosan	35.6098	20.8092	21.6236	14.8508
N1359	528-43-8	G11	L1021-21	DMSO	Magnolol	33.2336	6.54996	20.2566	10.8986
N1672	35354-74-6	B07	L1021-22	DMSO	Honokiol	34.2053	11.7537	11.098	15.5538
N1729	20977-05-3	D04	L1021-22	DMSO	Sodium Aescinate	53.9832	15.6079	0.606541	0.924148
N1885	20736-09-8	G10	L1021-22	EtOH	Saikosaponin A	53.7827	80.787	87.6364	1.1695
